# The *Onychomys* pangenome reveals the unique molecular adaptations that confer toxin resistance

**DOI:** 10.1101/2025.10.28.685014

**Authors:** Claudia Perez Callez, Jingtao Lilue, Elizabeth Anderson, Leanne Haggerty, Fergal J. Martin, Shane A. McCarthy, David J. Adams, David Thybert, Ashlee H. Rowe, Thomas M. Keane

## Abstract

Novel traits enable many rodents to thrive in extreme environmental niches. Predatory grasshopper mice (*Onychomys* sp.) have co-evolved resistance to painful and lethal neurotoxins produced by their scorpion prey. Previous work reported that grasshopper mice have structural and functional modifications in sodium channel Nav1.8 that block the effect of painful toxins. However, key questions remain about the molecular adaptations underlying toxin resistance. We produced the first high-quality reference genomes and annotations for *Onychomys* species and *Peromyscus eremicus*. We implemented a comprehensive pipeline to detect positive selection across genome-scale datasets and identified *Onychomys-specific* mutations in Nav1.3 (*Scn3a),* a sodium channel gene expressed in the central nervous system and the peripheral sensory system after nerve damage. We detected an *Onychomys*-specific tandem gene duplication of the *Cblif* gene, which encodes a glycoprotein crucial for vitamin B12 absorption. This adaptation likely supports the species’ dietary specialisation and modified stomach morphology, where parietal cells expressing *Cblif* are especially numerous. Our study provides a key step for establishing the *Onychomys* species as a model system for studying toxin resistance, alternative pain phenotypes, and behavioural traits related to predator-prey interactions.
