## Supplementary Tables for "The *Onychomys* pangenome reveals the unique molecular adaptations that confer toxin resistance"

### Sheet: ST1
Supplementary table 1: Corrections made to O. torridus origianal assembly (GCA_903995425.1) for chromomes 3, 9, 22, and X to produce the current assembly (GCA_949787125.1)
Chromosome	Change made	Start coordinate	End coordinate	Notes
Chr 3	reverse complement	1	82770542
Chr 9	reverse complement	5359822	27965922
Chr 22	reverse complement	1	8262209
Chr X	translocation	14550584	52760524	Moved to end of chr
Chr X	translocation	128945084	132741212	Moved to beginnging of chr
Chr X	reverse complement	128945084	131942914

### Sheet: ST2
Supplementary Table 2: Percentage of sequence that corresponds to SINEs, LINEs, and ERVs in all rodents with chromosome-scale and long-read genomes available
Specie	Assembly accession	Family	SINEs (%)	LINEs (%)	ERVs (%)
Myospalax psilurus	GCA_049190895.1	Spalacidae	9.77	10.85	7.27
Neotoma floridana	GCA_050000055.1	Cricetidae	7.2	11.36	13.9
Perognathus longimembris pacificus	GCF_023159225.1	Heteromyidae	12.35	11.56	4.87
Eospalax fontanierii	GCA_035773235.1	Spalacidae	10.77	11.64	7.52
Ctenodactylus gundi	GCA_048771875.1	Ctenodactylidae	8.45	11.66	7.35
Peromyscus maniculatus	GCF_049852395.1	Cricetidae	8.63	11.78	14.95
Peromyscus leucopus	GCF_004664715.2	Cricetidae	8.91	11.82	14.61
Microtus pennsylvanicus	GCF_037038515.1	Cricetidae	8.07	11.92	14.03
Myospalax aspalax	GCA_049190835.1	Spalacidae	11.07	12.29	7.94
Eliomys quercinus	GCA_051143605.1	Gliridae	20.08	12.52	5.65
Arvicanthis niloticus	GCF_011762505.2	Muridae	7.01	12.64	12.21
Arvicola amphibius	GCF_903992535.2	Cricetidae	8.38	12.66	13.79
Neodon fuscus	GCA_047571435.1	Cricetidae	8.43	12.82	14.4
Chionomys nivalis	GCF_950005125.1	Cricetidae	8.88	13.2	13.24
Acomys cahirinus	GCA_029890205.1	Muridae	9.23	14.16	9.24
Muscardinus avellanarius	GCA_963383645.1	Gliridae	18.18	14.9	6.56
Micromys minutus	GCA_963924665.1	Muridae	5.13	14.9	7.69
Callospermophilus lateralis	GCF_048772825.1	Sciuridae	5.7	15.29	10.25
Acomys russatus	GCF_903995435.1	Muridae	9.19	15.36	8.88
Dipus sagitta	GCA_036346955.1	Dipodidae	18.81	15.77	10.23
Cricetus cricetus	GCA_964304595.1	Cricetidae	7.92	16.2	13.41
Jaculus jaculus	GCF_020740685.1	Dipodidae	18.9	16.58	9.78
Spermophilus citellus	GCA_964194105.1	Sciuridae	6.26	16.64	7.62
Otospermophilus beecheyi	GCA_051821045.1	Sciuridae	6.94	16.72	8.94
Marmota flaviventris	GCF_047511675.1	Sciuridae	6.68	17.06	8.49
Erethizon dorsatum	GCA_028451465.1	Erethizontidae	8.47	17.35	8.21
Sigmodon hispidus	GCA_047301775.1	Cricetidae	6.75	17.47	12.15
Pteromys volans	GCA_051107445.1	Sciuridae	5.9	18.52	6.41
Sciurus vulgaris	GCA_902686455.2	Sciuridae	5.2	19.38	6.85
Sciurus carolinensis	GCF_902686445.1	Sciuridae	5.46	20.42	7.74
Mus spretus	GCA_921997135.2	Muridae	7.09	20.53	11.09
Apodemus agrarius	GCA_964023405.1	Muridae	7.52	20.53	10.18
Apodemus sylvaticus	GCF_947179515.1	Muridae	6.4	20.76	9.51
Castor canadensis	GCF_047511655.1	Castoridae	6.4	21.15	6.66
Meriones unguiculatus	GCF_030254825.1	Muridae	6.52	21.33	9.44
Rattus norvegicus	GCF_036323735.1	Muridae	6.2	22.47	9.76
Mus musculus	GCA_000001635.9	Muridae	6.87	19.52	11.82
Onychomys torridus	GCA_949787125.1	Cricetidae	8.73	12.6	14.41
Onychomys arenicola H1	GCA_949786405.1	Cricetidae	7.7	11.52	13.21
Onychomys arenicola H2	GCA_949786425.1	Cricetidae	7.45	11.1	12.69
Onychomys leucogaster H1	GCA_949786395.1	Cricetidae	6.95	10.37	11.67
Onychomys leucogaster H2	GCA_949786385.1	Cricetidae	6.96	10.6	11.91
Peromyscus eremicus H1	GCA_949786435.1	Cricetidae	7.62	9.98	12.48
Peromyscus eremicus H2	GCA_949786415.1	Cricetidae	7.61	9.98	12.44

### Sheet: ST3
Supplementary table 3: Coordinates of Synteny breaks >1Mbp between O. torridus (GCA_949787125.1) and P.eremicus (GCA_949786415.1)
OncTor Chr	Coordinates in O. torridus		PerEre Chr	Coordinates in P. eremicus		Type	Size in O. torridus	Size in P. eremicus
OncTor#chr1	23872621	31193526	PerEre#2#chr1	38496310	47671792	INV	7320905	9175482
OncTor#chr1	32134897	36126217	PerEre#2#chr1	49137376	53633269	INV	3991320	4495893
OncTor#chr10	33081129	70111710	PerEre#2#chr10	33246743	69125433	INV	37030581	35878690
OncTor#chr10	70383868	98592382	PerEre#2#chr10	69133480	97098987	INV	28208514	27965507
OncTor#chr11	64855326	74546368	PerEre#2#chr15	64112754	73336678	INV	9691042	9223924
OncTor#chr11	82154468	91055010	PerEre#2#chr15	82920310	91872192	INV	8900542	8951882
OncTor#chr12	125846	2540580	PerEre#2#chr12	379238	7391152	INV	2414734	7011914
OncTor#chr14	37306060	55560665	PerEre#2#chr14	66843535	85079944	TRANS	18254605	18236409
OncTor#chr2	118000000	120000000	PerEre#2#chr2	115000000	117000000	INV	2000000	2000000
OncTor#chr22	17817	8245187	PerEre#2#chr23	1827691	9702121	INV	8227370	7874430
OncTor#chr22	8364976	14079588	PerEre#2#chr23	10375923	15419545	INV	5714612	5043622
OncTor#chr23	31304566	67427546	PerEre#2#chr13	28438684	63707372	INV	36122980	35268688
OncTor#chr3	59765177	82766688	PerEre#2#chr3	58053159	80759887	INV	23001511	22706728
OncTor#chr3	106280677	131322514	PerEre#2#chr3	104606139	80810452	INV & TRANS	25041837	23795687
OncTor#chr4	69652	12482942	PerEre#2#chr4	412127	13133532	INV	12413290	12721405
OncTor#chr4	12492744	15666641	PerEre#2#chr4	13493405	16629418	INV	3173897	3136013
OncTor#chr4	65840012	69489874	PerEre#2#chr4	66183164	69899888	INV	3649862	3716724
OncTor#chr4	115000000	154000000	PerEre#2#chr4	114000000	140000000	INV	39000000	26000000
OncTor#chr4	124855055	137635224	PerEre#2#chr4	140110911	153190188	TRANS	12780169	13079277
OncTor#chr5	16937	23264616	PerEre#2#chr5	8632	24134572	INV	23247679	24125940
OncTor#chr5	51558585	92482341	PerEre#2#chr5	52749343	92872206	INV	40923756	40122863
OncTor#chr6	16528627	36601309	PerEre#2#chr6	245339	14502178	INV & TRANS	20072682	14256839
OncTor#chr8	18123013	23588368	PerEre#2#chr8b	13091448	18689911	INV	5465355	5598463
OncTor#chrX	195679	17630223	PerEre#2#chrX	402504	18430155	INV	17434544	18027651

### Sheet: ST4
Supplementary Table 4: Structural variation types between assemblies
Minimap asm10
O. torridus (ref) vs P. eremicus (query)
Variation_type	Count	Length_ref	Length_query
Syntenic regions	1172	1880184590	1852479064
Inversions	452	344692001	349804286
Translocations	2545	9502429	9489074
Duplications (reference)	910	4294924	-
Duplications (query)	1459	-	5228613
Minimap asm5
O. torridus (ref) vs O. arenicola (query)
Variation_type	Count	Length_ref	Length_query
Syntenic regions	1706	2242841176	2257988620
Inversions	698	55148211	61650200
Translocations	743	36206045	36763380
Duplications (reference)	558	5684291	-
Duplications (query)	3525	-	11819316
O. torridus (ref) vs O. leucogaster (query)
Variation_type	Count	Length_ref	Length_query
Syntenic regions	1519	2203934600	2221269559
Inversions	678	53795154	55813226
Translocations	565	47202136	48799935
Duplications (reference)	352	39047314	-
Duplications (query)	2774	-	10341231
O. arenicola (ref) vs O. leucogaster (query)
Variation_type	Count	Length_ref	Length_query
Syntenic regions	1112	2290606418	2272790110
Inversions	574	86461021	75328622
Translocations	554	38380031	37260742
Duplications (reference)	418	52855943	-
Duplications (query)	1157	-	14162657

### Sheet: ST5
Supplementary table 5: Amount of non-reference sequence across each chromosome for the Onychomys species
		O. arenicola (GCA_949786405.1)		O. leucogaster (GCA_949786385.1)		O. torridus (GCA_949787125.1)		All
chr	O. torridus chr length	Bubble length (bp)	Per 1Mbp	Bubble length (bp)	Per 1Mbp	Bubble length (bp)	Per 1Mbp	Average per 1Mbp
1	180773261	15497673	85730	16332604	90349	12421847	68715	81598
2	167895514	11049106	65809	10423617	62084	9950479	59266	62386
3	161283690	11566094	71713	10742078	66604	9495204	58873	65730
4	153606186	9488709	61773	9478718	61708	8564763	55758	59746
5	136958410	8876441	64811	8339171	60888	7263447	53034	59578
6	135684249	8910805	65673	8666022	63869	8292929	61119	63554
7	116819712	6896576	59036	6981045	59759	5895018	50463	56419
8	110004582	7724424	70219	7467852	67887	5934053	53944	64017
9	112723509	8237514	73077	7487000	66419	6972199	61852	67116
10	98623089	7670175	77773	7075289	71741	6408795	64983	71499
11	93020901	7191587	77312	6975063	74984	5913019	63567	71954
12	75710165	4969213	65635	4797056	63361	4419356	58372	62456
13	78371027	4477046	57126	4521211	57690	4018410	51274	55363
14	84754330	6068868	71605	5923194	69887	5200767	61363	67618
15	78039327	4679727	59966	4272350	54746	4381670	56147	56953
16	68548656	4220298	61566	4151190	60558	3445253	50260	57462
17	64256681	3730663	58059	3648143	56775	3530089	54937	56590
18	66632817	4303585	64587	4247380	63743	3756333	56374	61568
19	66005817	4606891	69795	4118961	62403	4122571	62458	64885
20	48895294	2858343	58458	2695677	55132	2483924	50801	54797
21	54077118	4861156	89893	4862129	89911	3853904	71267	83690
22	42756450	4097941	95844	3764646	88049	2793802	65342	83078
23	67441201	4172062	61862	3855623	57170	3448946	51140	56724
X	132741212	12837759	96713	10934710	82376	10740933	80916	86668

### Sheet: ST6
Supplementary Table 6: Species used for the positive selection analysis and their genome assembly accession numbers.
Species	Genome assembly accession number
Acomys russatus	GCA_903995435.1
Arvicola amphibius	GCA_903992535.1
Cricetulus griseus	GCA_003668045.2
Heterocephalus glaber	GCA_944319715.1
Jaculus jaculus	GCA_020740685.1
Marmota monax	GCA_021218885.2
Meriones unguiculatus	GCA_004026785.1
Mus musculus	GCA_921997125.2
Onychomys arenicola	GCA_949786405.1
Onychomys leucogaster	GCA_949786385.1
Onychomys torridus	GCA_949787125.1
Peromyscus eremicus	GCA_949786415.1
Peromyscus leucopus	GCA_004664715.1
Sciurus carolinensis	GCA_902686445.2

### Sheet: ST7
Supplementary Table 7: Number of genes retained at each step of the positive selection pipeline, including filtering for the ancestral and Oychomys branches.
	Acestral	O. torridus	O. arenicola	O. leucogaster
Initial number of genes	10769	11261	11154	11128
PS genes before correction	314	470	262	268
PS genes after correction	74	391	198	165
PS genes after filtering	14	17	6	4
Final candidates	11	13	5	2

### Sheet: ST8
Supplementary Table 8: Illumina population data statistics of the aligned reads. Samples that did not pass the QC and were subsequently not included in the downstream analysis.
Specie	Sample	Name	Ratio of Reads mapped	Ratio of Reads markd	Ratio of reads properly paired	Average insert size	Estimated net coverage	Note
O. arenicola	ERS12446454	OR4	0.99	0.12	0.95	499.2	42
O. arenicola	ERS12446453	OR2	0.99	0.12	0.95	543.7	42
O. arenicola	ERS12446452	OR5	0.99	0.12	0.96	568.3	39
O. arenicola	ERS12446455	OR1303-B	0.99	0.12	0.95	621.3	37
O. arenicola	ERS12446449	OR1310	0.99	0.14	0.95	588.6	51
O. arenicola	ERS12446450	MAT1-C	0.99	0.12	0.95	573.2	44
O. arenicola	ERS12446448	OR1202	0.99	0.14	0.94	632.3	30
O. arenicola	ERS12446451	MAS7-A	0.99	0.13	0.95	572.7	41
O. arenicola	ERS12446456	OR9MO1-B	0.99	0.13	0.95	512.4	44
O. arenicola	ERS12427018	ORB4-A	0.99	0.12	0.95	616	31
O. torridus	ERS12446462	OT_21-13	1	0.94	0.12	63.3	0	Removed
O. torridus	ERS12446446	CR20C	0.99	0.16	0.95	550.7	53
O. torridus	ERS12446445	CR19C	0.96	0.45	0.83	448.8	24	Removed
O. torridus	ERS12446444	CR17C	0.99	0.16	0.95	515.4	53
O. torridus	ERS12446443	CR15C	0.99	0.16	0.95	581.8	50
O. torridus	ERS12446447	CR12C	0.99	0.13	0.95	551.6	37
O. torridus	ERS12446442	CR8C	0.99	0.15	0.96	511.1	54
O. torridus	ERS12446441	CR7C	0.99	0.17	0.95	521.4	58
O. torridus	ERS12446440	CR5C	0.99	0.13	0.96	527	43
O. torridus	ERS12446439	CR2C	0.99	0.14	0.96	514	46
O. torridus	ERS12446463	OT_21-37	0.99	0.13	0.95	531.3	45
O. torridus	ERS12446464	OT_19-63	0.99	0.16	0.95	559.6	66
O. torridus	ERS12446461	OT_21-42	0.99	0.14	0.95	559.6	51
O. torridus	ERS12446460	OT_22-14	0.99	0.14	0.95	505.8	54
O. torridus	ERS12446459	OT_21-14	0.99	0.17	0.94	475.2	51
O. torridus	ERS12446458	OT_21-38	0.99	0.18	0.95	514.1	59
O. torridus	ERS12446457	OT_21-31	0.99	0.15	0.95	531.5	57
O. torridus	ERS12427016	OT_21-18	0.99	0.14	0.95	604.7	45
O. torridus	ERS12427020	OT_21-11	0.99	0.15	0.95	556.2	56
O. torridus	ERS12446428	OT_19-64	0.99	0.15	0.95	563.1	58
O. torridus	ERS12446427	OT_19-80	0.99	0.14	0.94	542.5	48
O. torridus	ERS12427022	OT_19-75	0.99	0.16	0.95	523.4	56
O. leucogaster	ERS12446436	KS_11	0.99	0.12	0.92	636.7	53
O. leucogaster	ERS12446438	KS_13	0.96	0.17	0.89	541.2	30
O. leucogaster	ERS12446437	KS_12	0.98	0.14	0.92	612	51
O. leucogaster	ERS12446435	KS_2	0.33	0.1	0.28	497.9	27	Removed
P. eremicus	ERS12446433	PE_19-97	0.99	0.12	0.95	581.8	54
P. eremicus	ERS12446432	PE_21-120	0.99	0.13	0.94	591.3	56
P. eremicus	ERS12427019	PE_21-112	0.98	0.12	0.93	537.5	53
P. eremicus	ERS12446434	PE_21-78	0.99	0.14	0.94	495	69
P. eremicus	ERS12427017	PE_21-75	0.99	0.12	0.95	563.6	49
P. eremicus	ERS12446431	PE_21-83	0.99	0.12	0.95	608.4	56
P. eremicus	ERS12427021	PE_22-5	0.99	0.12	0.95	587.6	54
P. eremicus	ERS12446430	PE_21-134	0.99	0.11	0.94	654.2	45
P. eremicus	ERS12427014	PE_21-71	0.99	0.12	0.95	550.7	49
P. eremicus	ERS12446429	PE_21-89	0.99	0.12	0.92	462.7	50
P. eremicus	ERS12427015	PE_21-107	0.99	0.12	0.95	590.2	50

### Sheet: ST9
Supplementary Table 9: RNA-seq statistics of the aligned reads before and after toxin exposure in the trigeminal (TG) and dorsal root ganglion (DRG).
Species	Sample	Tissue	Condition	Total reads	Reads mapped	% of mapped reads	zero MQ	Note
M. musculus	ERS12443740	DRG	Control	66175922	65400770	98.8	0.4
M. musculus	ERS12443738	TG	Control	82386652	81415100	98.8	0.3
M. musculus	ERS12443741	TG	Control	85809564	84869792	98.9	0.3
M. musculus	ERS12443746	DRG	Control	75309466	74477978	98.9	0.4
M. musculus	ERS12443744	TG	Control	80284260	79383372	98.9	0.3
M. musculus	ERS12443742	DRG	Control	73253954	72445332	98.9	0.5
M. musculus	ERS12443739	TG	Control	74261656	73432290	98.9	0.4
M. musculus	ERS12443743	DRG	Control	59276988	58625752	98.9	0.4
M. musculus	ERS12443750	DRG	Control	74233458	73388722	98.9	0.4
M. musculus	ERS12443748	TG	Control	96026282	94973506	98.9	0.3
M. musculus	ERS12443751	DRG	Treatment	78223306	77295034	98.8	0.4
M. musculus	ERS12443745	TG	Treatment	72272570	71460014	98.9	0.3
M. musculus	ERS12443747	DRG	Treatment	69935858	69154130	98.9	0.4
M. musculus	ERS12443749	TG	Treatment	77073648	76202442	98.9	0.3
M. musculus	ERS12443753	DRG	Treatment	79128868	78218024	98.8	0.3
M. musculus	ERS12443752	TG	Treatment	84118792	83207340	98.9	0.3
M. musculus	ERS12443755	DRG	Treatment	71368496	70328678	98.5	0.5
M. musculus	ERS12443754	TG	Treatment	71023774	70243400	98.9	0.3
M. musculus	ERS12443757	DRG	Treatment	65387518	64657976	98.9	0.3
M. musculus	ERS12443756	TG	Treatment	75368748	74480382	98.8	0.3
O. torridus	ERS12443713	DRG	Treatment	74799028	72146190	96.5	0.2
O. torridus	ERS12443699	TG	Treatment	57289068	55341670	96.6	0.2
O. torridus	ERS12443706	DRG	Treatment	85962220	82740482	96.3	0.4
O. torridus	ERS12443726	TG	Treatment	77686738	75088996	96.7	0.2	Removed
O. torridus	ERS12443698	DRG	Control	66117980	63592524	96.2	0.3
O. torridus	ERS12443718	TG	Control	82734744	80048588	96.8	0.2
O. torridus	ERS12443717	DRG	Control	70673616	67970694	96.2	0.4
O. torridus	ERS12443700	TG	Control	66196528	63979450	96.7	0.2	Removed
O. torridus	ERS12443735	DRG	Treatment	79597018	76694684	96.4	0.2
O. torridus	ERS12443737	TG	Treatment	70916878	68558242	96.7	0.2
O. torridus	ERS12443723	DRG	Control	58579292	56483624	96.4	0.4
O. torridus	ERS12443724	TG	Control	73281674	71095436	97	0.2
O. torridus	ERS12443708	DRG	Control	73363296	70620358	96.3	0.5
O. torridus	ERS12443725	TG	Control	68378170	66055414	96.6	0.2
O. torridus	ERS12443733	DRG	Control	56891460	54853296	96.4	0.7
O. torridus	ERS12443734	TG	Control	70072802	67643876	96.5	0.2
O. torridus	ERS12443707	DRG	Treatment	40328870	38763230	96.1	0.5
O. torridus	ERS12443712	TG	Treatment	64596910	62569850	96.9	0.2
O. torridus	ERS12443727	DRG	Treatment	60639866	58602106	96.6	0.6
O. torridus	ERS12443736	TG	Treatment	82099244	79503506	96.8	0.2
P. eremicus	ERS12443729	DRG	Control	62103476	60381614	97.2	0.266084
P. eremicus	ERS12443728	TG	Control	76287416	74333490	97.4	0.258702
P. eremicus	ERS12443705	DRG	Treatment	81912284	79852534	97.5	0.217987
P. eremicus	ERS12443704	TG	Treatment	77983430	75972656	97.4	0.230017
P. eremicus	ERS12443732	DRG	Treatment	58360368	56894684	97.5	0.222822
P. eremicus	ERS12443709	TG	Treatment	84052826	81901364	97.4	0.239486
P. eremicus	ERS12443711	DRG	Control	78132800	76248956	97.6	0.25673
P. eremicus	ERS12443710	TG	Control	80787402	78705970	97.4	0.252182
P. eremicus	ERS12443719	DRG	Treatment	72066092	70169224	97.4	0.247365
P. eremicus	ERS12443722	TG	Treatment	73389686	71356930	97.2	0.239775
P. eremicus	ERS12443720	DRG	Control	63817884	62212062	97.5	0.25343
P. eremicus	ERS12443714	TG	Control	67210412	65423300	97.3	0.23141
P. eremicus	ERS12443731	DRG	Treatment	79183922	77272618	97.6	0.233185
P. eremicus	ERS12443730	TG	Treatment	61358978	59846778	97.5	0.221081
P. eremicus	ERS12443701	DRG	Control	63865526	62253722	97.5	0.219139
P. eremicus	ERS12443715	TG	Control	69811752	68019082	97.4	0.221485
P. eremicus	ERS12443703	DRG	Control	50752164	48807732	96.2	0.356816
P. eremicus	ERS12443702	TG	Control	77970712	75840832	97.3	0.230177
P. eremicus	ERS12443721	DRG	Treatment	63466538	61685804	97.2	0.195011
P. eremicus	ERS12443716	TG	Treatment	70638970	68841694	97.5	0.21534

### Sheet: ST10
Supplementary Table 10: Differentially expressed genes in O. torridus after toxin exposure in the trigeminal ganglion (TG).
Gene ID	Log2FC	p-value	padj
ENSOTOG00010009139;Name=Tdrd12	-4.08	1.07294e-06	8.27692e-05
ENSOTOG00010018949;Name=Serpina6	-3.51	0.000183	0.00611
ENSOTOG00010014665;Name=Ankrd33	-3.12	0.00064	0.01637
ENSOTOG00010009876;Name=Lbx1	-2.18	0.000849	0.020213
ENSOTOG00010008816;Name=Csn2	-1.85	0.000636	0.016325
ENSOTOG00010000827;Name=Mindy4b	-1.73	1.77189e-05	0.000933
ENSOTOG00010016174;Name=Septin14	-1.64	0.002584	0.045472
ENSOTOG00010004171;Name=Gfy	-1.25	0.001451	0.030482
ENSOTOG00010014954	-1.18	0.002052	0.038914
ENSOTOG00010013898;Name=Slc22a6	1	0.0009	0.021048
ENSOTOG00010018256;Name=Plcl1	1	5.05331e-05	0.00224
ENSOTOG00010013826;Name=Arsb	1.01	8.28521e-10	1.71558e-07
ENSOTOG00010018664;Name=Slc24a4	1.02	0.000782	0.019103
ENSOTOG00010002529;Name=Prr5l	1.02	7.63894e-05	0.003129
ENSOTOG00010009281;Name=Fos	1.03	0.000129	0.004741
ENSOTOG00010015999;Name=PERP	1.04	0.001082	0.024256
ENSOTOG00010010703;Name=Ildr2	1.04	6.53921e-06	0.000394
ENSOTOG00010008225;Name=Col11a2	1.04	0.001092	0.024445
ENSOTOG00010001800;Name=Eps8	1.04	0.000115	0.004297
ENSOTOG00010007687	1.05	0.000142	0.00503
ENSOTOG00010011329;Name=Tshr	1.05	0.000742	0.018331
ENSOTOG00010010319;Name=Myo1f	1.05	4.94504e-06	0.000308
ENSOTOG00010006620;Name=Itgam	1.05	1.03758e-05	0.000585
ENSOTOG00010017674;Name=Phkg1	1.05	0.000302	0.009103
ENSOTOG00010016919;Name=Tlr7	1.06	0.001963	0.03771
ENSOTOG00010004832;Name=FGB	1.06	0.000184	0.006147
ENSOTOG00010022107;Name=Wnk4	1.06	1.4926e-07	1.55557e-05
ENSOTOG00010017923;Name=Ccnd2	1.06	0.001553	0.032109
ENSOTOG00010001028;Name=Ly86	1.07	3.36122e-10	7.55651e-08
ENSOTOG00010022055;Name=Ramp2	1.07	1.09372e-07	1.19527e-05
ENSOTOG00010003728;Name=Ppp1r16b	1.08	2.9631e-07	2.88285e-05
ENSOTOG00010006344;Name=Ppp1r14a	1.09	1.45948e-07	1.53119e-05
ENSOTOG00010018040;Name=Bmp4	1.09	0.00045	0.012301
ENSOTOG00010012134;Name=MNDA	1.09	3.11645e-06	0.000206
ENSOTOG00010004942	1.09	3.88052e-08	4.88542e-06
ENSOTOG00010010922;Name=Ccl19	1.09	0.000374	0.010559
ENSOTOG00010010894;Name=Aox1	1.09	0.000132	0.004789
ENSOTOG00010001828;Name=Ifit2	1.1	2.61481e-08	3.51703e-06
ENSOTOG00010016830;Name=Ccdc60	1.11	0.001145	0.025349
ENSOTOG00010020583;Name=Mlxipl	1.11	0.001804	0.035703
ENSOTOG00010010989;Name=Atp10b	1.11	3.93551e-06	0.00025
ENSOTOG00010019251;Name=FMO4	1.11	2.44446e-05	0.001206
ENSOTOG00010000753;Name=St6galnac3	1.11	9.10585e-05	0.003591
ENSOTOG00010009724;Name=Itgbl1	1.11	3.62521e-16	2.59318e-13
ENSOTOG00010004911;Name=Plek	1.11	1.97957e-05	0.001011
ENSOTOG00010016342;Name=EIF3F	1.12	2.19269e-06	0.00015
ENSOTOG00010010835;Name=Rsad2	1.12	0.00129	0.027816
ENSOTOG00010004426;Name=Hcrtr2	1.12	2.89732e-05	0.00139
ENSOTOG00010009328;Name=Garem2	1.13	0.001317	0.028274
ENSOTOG00010010804;Name=Npas2	1.16	0.002795	0.048289
ENSOTOG00010013731;Name=Pkib	1.16	0.001355	0.028807
ENSOTOG00010013823;Name=Slc22a8	1.16	0.001005	0.022957
ENSOTOG00010004263;Name=Tgm2	1.16	7.47147e-06	0.000442
ENSOTOG00010009269;Name=Csf1r	1.17	2.47086e-09	4.45826e-07
ENSOTOG00010006745;Name=Cxcr4	1.17	1.43291e-05	0.000767
ENSOTOG00010017814;Name=Slc1a3	1.18	4.52601e-08	5.52138e-06
ENSOTOG00010021176;Name=Bbox1	1.18	0.00029	0.008814
ENSOTOG00010006747;Name=Cd38	1.18	9.32801e-05	0.003652
ENSOTOG00010019129;Name=Clec12a	1.2	0.002229	0.041458
ENSOTOG00010016553;Name=Lpcat2	1.2	5.31984e-08	6.39071e-06
ENSOTOG00010015879;Name=Col4a6	1.2	2.85085e-05	0.00138
ENSOTOG00010019577;Name=Gjb1	1.2	6.26305e-09	9.95572e-07
ENSOTOG00010014358;Name=Lgsn	1.2	1.21838e-05	0.000668
ENSOTOG00010019048;Name=Plcb2	1.2	2.97408e-05	0.001423
ENSOTOG00010018119;Name=Tifab	1.21	2.69571e-08	3.59511e-06
ENSOTOG00010010699;Name=Btg2	1.21	0.000675	0.017089
ENSOTOG00010000080	1.21	1.06042e-07	1.16699e-05
ENSOTOG00010012126;Name=Lonrf3	1.22	3.21493e-05	0.001524
ENSOTOG00010006580;Name=DDX60	1.22	0.000341	0.010023
ENSOTOG00010015496;Name=Rtl4	1.23	0.00256	0.045164
ENSOTOG00010001779;Name=Ifit3	1.23	0.000176	0.005952
ENSOTOG00010005051;Name=Prtfdc1	1.23	0.000537	0.014181
ENSOTOG00010002486;Name=Bmp7	1.24	6.73818e-07	5.70101e-05
ENSOTOG00010004995;Name=Egfr	1.24	8.3001e-12	2.56115e-09
ENSOTOG00010014006;Name=Ramp1	1.25	1.51153e-19	1.98224e-16
ENSOTOG00010007646;Name=C21orf91	1.25	0.000127	0.004669
ENSOTOG00010015977;Name=tmem178	1.26	7.39978e-07	6.16139e-05
ENSOTOG00010005070;Name=Tlr1	1.26	0.000753	0.018578
ENSOTOG00010001145;Name=Bmp6	1.26	1.9294e-09	3.65818e-07
ENSOTOG00010001290;Name=Foxq1	1.26	0.002241	0.041643
ENSOTOG00010019933;Name=Adam33	1.27	1.94844e-06	0.000137
ENSOTOG00010007650;Name=Fam46a	1.27	4.85565e-05	0.002159
ENSOTOG00010013420;Name=Actn3	1.27	4.92734e-07	4.45641e-05
ENSOTOG00010020984;Name=LIPE	1.28	3.62816e-08	4.60454e-06
ENSOTOG00010001033;Name=Foxc1	1.29	2.0519e-08	2.85759e-06
ENSOTOG00010005914;Name=Fbxo32	1.29	1.5837e-06	0.000115
ENSOTOG00010001441;Name=Pde1a	1.29	4.28596e-05	0.001949
ENSOTOG00010018312;Name=Gal3st4	1.29	1.08176e-06	8.30425e-05
ENSOTOG00010008899;Name=Pik3c2b	1.29	1.56554e-06	0.000115
ENSOTOG00010019274;Name=Shisa8	1.3	0.000691	0.017365
ENSOTOG00010010180;Name=foxd1	1.31	8.33817e-07	6.7638e-05
ENSOTOG00010016913;Name=Dtx1	1.31	4.35187e-07	4.05239e-05
ENSOTOG00010000333;Name=Ptprd	1.31	2.16894e-11	6.32085e-09
ENSOTOG00010015056;Name=Igsf1	1.32	2.7553e-08	3.64371e-06
ENSOTOG00010009279	1.32	0.000172	0.005839
ENSOTOG00010016332;Name=Vxn	1.33	4.5403e-05	0.002036
ENSOTOG00010019007;Name=Map6d1	1.33	8.07608e-08	9.1434e-06
ENSOTOG00010007141	1.33	4.44835e-05	0.002003
ENSOTOG00010011956;Name=Col23a1	1.34	3.51833e-12	1.20365e-09
ENSOTOG00010006163;Name=Igsf5	1.34	0.000137	0.004885
ENSOTOG00010003616;Name=Padi2	1.34	8.48227e-05	0.003397
ENSOTOG00010006060;Name=MBP	1.35	7.03225e-07	5.91799e-05
ENSOTOG00010013586;Name=Il17rb	1.35	0.001883	0.036765
ENSOTOG00010003617;Name=CEMIP	1.35	4.25033e-09	7.11569e-07
ENSOTOG00010003840;Name=Lrrc55	1.36	6.28711e-06	0.000381
ENSOTOG00010022744;Name=Car14	1.37	3.65684e-07	3.48774e-05
ENSOTOG00010014346;Name=Cdkn1c	1.38	2.54842e-08	3.45729e-06
ENSOTOG00010012587;Name=Phyhd1	1.38	0.000115	0.004273
ENSOTOG00010014159;Name=C3	1.38	6.34142e-09	9.97949e-07
ENSOTOG00010021914;Name=Fat2	1.38	7.67529e-05	0.003129
ENSOTOG00010015889;Name=Pkhd1l1	1.39	0.000268	0.008333
ENSOTOG00010002348;Name=Wwc1	1.4	1.01642e-06	7.95793e-05
ENSOTOG00010003323;Name=Foxc2	1.4	1.41052e-08	2.07452e-06
ENSOTOG00010001947;Name=Ppp1r3c	1.41	3.02794e-08	3.90579e-06
ENSOTOG00010007136;Name=Rgs22	1.41	4.31013e-05	0.001955
ENSOTOG00010008236;Name=Msx1	1.41	0.001628	0.033182
ENSOTOG00010015726;Name=Itpr2	1.42	1.03028e-06	8.02646e-05
ENSOTOG00010017869;Name=Tmem119	1.42	9.08961e-12	2.75083e-09
ENSOTOG00010007732;Name=Tec	1.42	3.34097e-07	3.20591e-05
ENSOTOG00010017448;Name=SERPINA3	1.43	0.000526	0.01394
ENSOTOG00010009605;Name=Cd244	1.44	0.002409	0.043225
ENSOTOG00010013930	1.44	0.000379	0.010635
ENSOTOG00010013451;Name=Efnb3	1.45	9.99816e-05	0.003847
ENSOTOG00010010810;Name=Naip2	1.45	0.002271	0.041892
ENSOTOG00010015069;Name=Klhl4	1.45	6.29991e-07	5.52511e-05
ENSOTOG00010002247;Name=Il33	1.46	3.39768e-09	5.80271e-07
ENSOTOG00010012923;Name=Slc7a11	1.47	2.18155e-05	0.001092
ENSOTOG00010015928;Name=Piga	1.47	2.50611e-13	1.06591e-10
ENSOTOG00010005693	1.47	0.000272	0.008453
ENSOTOG00010022382;Name=SLC47A1	1.47	2.18351e-07	2.16113e-05
ENSOTOG00010017024;Name=Paqr8	1.48	7.448e-08	8.55542e-06
ENSOTOG00010006265;Name=Qprt	1.48	5.75518e-05	0.002495
ENSOTOG00010015843;Name=Tnfrsf11b	1.48	5.95758e-07	5.29686e-05
ENSOTOG00010004846;Name=Plaur	1.49	0.001212	0.026484
ENSOTOG00010003100;Name=Adcyap1r1	1.5	1.90039e-05	0.000984
ENSOTOG00010019819;Name=Adssl1	1.53	5.22803e-05	0.002311
ENSOTOG00010003539;Name=Tril	1.54	2.45021e-08	3.35295e-06
ENSOTOG00010003186;Name=Cx3cr1	1.54	7.89394e-11	2.03651e-08
ENSOTOG00010010234;Name=Adamts14	1.55	1.92141e-06	0.000136
ENSOTOG00010002998;Name=CLEC18A	1.55	0.002897	0.049018
ENSOTOG00010015362;Name=Plp1	1.57	4.23673e-16	2.89885e-13
ENSOTOG00010012184;Name=Cd180	1.57	3.54927e-06	0.000231
ENSOTOG00010009056;Name=Cldn10	1.58	1.68523e-12	5.89342e-10
ENSOTOG00010018477;Name=Llgl2	1.58	0.000221	0.007081
ENSOTOG00010019536;Name=Card11	1.59	0.000143	0.00506
ENSOTOG00010022208;Name=Wfikkn2	1.59	0.001856	0.036382
ENSOTOG00010010224	1.59	3.3267e-06	0.000219
ENSOTOG00010002867;Name=Edn3	1.6	3.75698e-06	0.000241
ENSOTOG00010010088;Name=Slitrk6	1.6	4.75727e-09	7.71806e-07
ENSOTOG00010001196;Name=Gpr37	1.61	6.65609e-07	5.69276e-05
ENSOTOG00010001054;Name=Ucma	1.62	0.00095	0.02199
ENSOTOG00010008364	1.62	0.000485	0.012971
ENSOTOG00010018303;Name=Cxcl14	1.62	4.81165e-05	0.002145
ENSOTOG00010009338;Name=Cd84	1.62	0.00129	0.027816
ENSOTOG00010016932;Name=Egln3	1.62	0.000204	0.006627
ENSOTOG00010010245;Name=Slc9a2	1.63	1.40978e-06	0.000106
ENSOTOG00010002734;Name=Wnt4	1.63	3.74917e-07	3.55426e-05
ENSOTOG00010020856	1.63	6.51338e-07	5.65345e-05
ENSOTOG00010015167;Name=Fn1	1.65	7.94948e-07	6.54979e-05
ENSOTOG00010006052;Name=Rab7b	1.67	0.000353	0.010275
ENSOTOG00010010914;Name=Gabra6	1.67	0.000825	0.019965
ENSOTOG00010017807;Name=Fbln1	1.68	9.89796e-14	4.72013e-11
ENSOTOG00010001925;Name=Glis3	1.69	0.001737	0.034951
ENSOTOG00010000982	1.69	0.000217	0.006985
ENSOTOG00010001816;Name=Nat8	1.69	3.8556e-12	1.29097e-09
ENSOTOG00010006853;Name=Tgfb2	1.7	3.46017e-08	4.42704e-06
ENSOTOG00010003601;Name=Dscaml1	1.7	2.14324e-07	2.13469e-05
ENSOTOG00010004980	1.71	0.00046	0.012412
ENSOTOG00010011500;Name=Ntsr2	1.72	1.26209e-08	1.87373e-06
ENSOTOG00010005501;Name=Clic6	1.74	2.52768e-10	5.84971e-08
ENSOTOG00010015775;Name=Slain1	1.76	2.83865e-11	8.12217e-09
ENSOTOG00010019645;Name=Mn1	1.77	1.22965e-05	0.000672
ENSOTOG00010011653;Name=Ldlrap1	1.77	1.42988e-08	2.08351e-06
ENSOTOG00010013694;Name=Gja1	1.77	8.02737e-09	1.2385e-06
ENSOTOG00010011328;Name=Ccdc190	1.77	0.000513	0.013647
ENSOTOG00010016533;Name=Mak	1.78	9.22823e-05	0.003622
ENSOTOG00010000153;Name=Syt17	1.78	0.000449	0.012292
ENSOTOG00010000016	1.79	1.77763e-07	1.79324e-05
ENSOTOG00010020579;Name=Abcc3	1.79	0.000933	0.021661
ENSOTOG00010021539	1.8	6.31963e-07	5.52511e-05
ENSOTOG00010013054;Name=Sp7	1.82	0.001001	0.022886
ENSOTOG00010009019;Name=Gli3	1.82	6.0892e-05	0.002633
ENSOTOG00010009149;Name=Adamts4	1.84	4.73608e-12	1.52105e-09
ENSOTOG00010010897;Name=Cxcl13	1.84	0.002378	0.042961
ENSOTOG00010015405;Name=Cdhr1	1.85	0.001185	0.026051
ENSOTOG00010011310;Name=Tex49	1.86	8.26086e-07	6.73581e-05
ENSOTOG00010014556;Name=Kcnj2	1.91	4.38592e-09	7.18971e-07
ENSOTOG00010020367;Name=Gpr62	1.92	4.82472e-07	4.41434e-05
ENSOTOG00010003308;Name=Lcat	1.93	1.93577e-18	2.34333e-15
ENSOTOG00010017526;Name=Gpr65	1.94	0.000783	0.019103
ENSOTOG00010009447;Name=Psd2	1.95	1.12467e-13	5.20557e-11
ENSOTOG00010008799	1.96	0.002839	0.048567
ENSOTOG00010013233;Name=B3gat1	2	9.01724e-05	0.003565
ENSOTOG00010014960;Name=Cela1	2	0.001623	0.033128
ENSOTOG00010000562;Name=Trim59	2	7.24446e-09	1.12877e-06
ENSOTOG00010021124;Name=Cacna1g	2.02	0.000166	0.005685
ENSOTOG00010012204;Name=Tmem26	2.03	3.93486e-06	0.00025
ENSOTOG00010015085	2.03	7.52117e-08	8.57686e-06
ENSOTOG00010014832;Name=Heph	2.05	3.85409e-06	0.000247
ENSOTOG00010000973;Name=AKR1C8P	2.06	0.000217	0.006985
ENSOTOG00010016286;Name=Scnn1a	2.06	7.85667e-05	0.003187
ENSOTOG00010019544;Name=Gpr143	2.07	6.59397e-06	0.000396
ENSOTOG00010006889	2.08	0.000998	0.022886
ENSOTOG00010005009;Name=Gpr182	2.08	0.000355	0.010311
ENSOTOG00010009527;Name=Fcgr4	2.09	6.67976e-05	0.002823
ENSOTOG00010010120;Name=Pkp4	2.09	7.24717e-08	8.38594e-06
ENSOTOG00010016194;Name=Cldn2	2.1	0.002547	0.045114
ENSOTOG00010002402;Name=Cfap92	2.11	0.000147	0.005164
ENSOTOG00010004872;Name=Rfx4	2.12	6.03258e-08	7.19203e-06
ENSOTOG00010010369;Name=Kcnh3	2.12	2.35205e-05	0.001164
ENSOTOG00010014169;Name=Igf2	2.13	8.61593e-05	0.003434
ENSOTOG00010019824;Name=Slc38a3	2.15	1.83974e-10	4.32119e-08
ENSOTOG00010015040;Name=Rasgrp3	2.16	1.79296e-08	2.51926e-06
ENSOTOG00010006061;Name=Depdc1b	2.16	1.72304e-07	1.76693e-05
ENSOTOG00010018715	2.17	8.11015e-06	0.000473
ENSOTOG00010018470;Name=Catsperb	2.19	5.40934e-06	0.000334
ENSOTOG00010003819;Name=Zic4	2.2	5.68072e-09	9.1222e-07
ENSOTOG00010019708;Name=Myo18b	2.22	2.49302e-09	4.45826e-07
ENSOTOG00010018159;Name=Slc38a5	2.23	5.31512e-08	6.39071e-06
ENSOTOG00010003811;Name=Zic1	2.23	9.82718e-14	4.72013e-11
ENSOTOG00010020588;Name=Slc2a5	2.25	3.44365e-06	0.000225
ENSOTOG00010007363;Name=Il21r	2.26	9.72702e-06	0.000555
ENSOTOG00010004928;Name=Map3k19	2.26	0.000404	0.011212
Slc6a20a	2.26	9.97967e-05	0.003847
ENSOTOG00010003454	2.27	9.58734e-07	7.5438e-05
ENSOTOG00010018247;Name=Hcar1	2.29	4.1572e-12	1.36295e-09
ENSOTOG00010009714;Name=Aldh1l1	2.32	8.01032e-12	2.52117e-09
Slc6a13	2.32	1.82528e-21	2.61132e-18
ENSOTOG00010009343;Name=Zic5	2.32	4.67821e-16	2.94484e-13
ENSOTOG00010009357;Name=Zic2	2.33	4.51854e-16	2.94484e-13
ENSOTOG00010000771;Name=HHIP	2.35	5.97921e-11	1.62233e-08
ENSOTOG00010022212;Name=Myh7	2.35	5.3265e-10	1.14826e-07
ENSOTOG00010004209;Name=Nccrp1	2.36	0.001027	0.023351
ENSOTOG00010005430;Name=Fgfr2	2.37	1.44064e-10	3.5424e-08
ENSOTOG00010005546;Name=Dsg2	2.38	0.000145	0.005089
ENSOTOG00010012437;Name=Tmem63a	2.39	1.32914e-09	2.64768e-07
ENSOTOG00010012115;Name=Crb2	2.39	3.15191e-07	3.04304e-05
ENSOTOG00010016408;Name=Nkx2-9	2.41	0.000358	0.01032
ENSOTOG00010002117;Name=Erich2	2.43	9.28175e-07	7.37712e-05
ENSOTOG00010002918;Name=Nnat	2.44	1.35478e-05	0.00073
ENSOTOG00010017891;Name=Wnt7b	2.45	2.98149e-06	0.000199
ENSOTOG00010002107;Name=Slc13a4	2.47	1.86445e-05	0.000975
ENSOTOG00010016519;Name=Pi15	2.47	0.000856	0.020309
ENSOTOG00010019727;Name=Tmem184a	2.5	2.22053e-05	0.001102
ENSOTOG00010014605;Name=Myrf	2.54	4.855e-07	4.41637e-05
ENSOTOG00010008320;Name=Osr1	2.56	4.42506e-08	5.48324e-06
ENSOTOG00010015578;Name=Pygm	2.58	1.28045e-12	4.57964e-10
ENSOTOG00010021895;Name=Hapln2	2.58	1.92347e-09	3.65818e-07
ENSOTOG00010014591;Name=Vcan	2.61	0.00044	0.012053
ENSOTOG00010003888;Name=lhb	2.62	0.002895	0.049018
ENSOTOG00010014849;Name=Drd2	2.63	0.000142	0.00503
ENSOTOG00010016629;Name=Slc22a2	2.64	0.000831	0.019997
ENSOTOG00010009966;Name=Wdr86	2.65	3.37224e-09	5.80271e-07
ENSOTOG00010018251;Name=Hcar2	2.65	5.65959e-05	0.002467
Slc6a12	2.68	6.74449e-17	5.3069e-14
ENSOTOG00010004562;Name=Ascl1	2.71	3.4495e-05	0.001617
ENSOTOG00010016865;Name=Epcam	2.71	0.001333	0.028453
ENSOTOG00010004354;Name=Slc5a5	2.75	6.67128e-08	7.77673e-06
ENSOTOG00010013844;Name=Snx22	2.76	3.71576e-10	8.12151e-08
ENSOTOG00010007961;Name=Cyp2g1	2.78	0.000131	0.004789
ENSOTOG00010021197;Name=Mapk15	2.79	9.09589e-06	0.000521
ENSOTOG00010004555;Name=Irx1	2.83	0.000309	0.009295
ENSOTOG00010001272;Name=Rorb	2.84	1.09306e-05	0.00061
ENSOTOG00010014811;Name=Cdh7	2.85	2.1552e-09	4.03766e-07
ENSOTOG00010013601	2.86	7.21293e-10	1.51347e-07
ENSOTOG00010010076;Name=Cldn7	2.87	0.001887	0.036805
ENSOTOG00010017606;Name=Atp13a5	2.91	0.002163	0.040469
ENSOTOG00010018763;Name=Ranbp3l	2.92	5.56863e-07	4.97918e-05
ENSOTOG00010011706;Name=Fgfr3	2.94	2.27685e-09	4.16637e-07
ENSOTOG00010022220;Name=Gjb2	2.97	2.14314e-13	9.36851e-11
ENSOTOG00010018670;Name=Pon3	3	2.12067e-08	2.92746e-06
ENSOTOG00010017187;Name=Capsl	3.02	0.001026	0.023351
ENSOTOG00010009499;Name=Aqp4	3.02	1.08335e-31	4.26216e-28
ENSOTOG00010021199;Name=Slc12a1	3.06	0.000294	0.008887
ENSOTOG00010000353;Name=Fut9	3.06	1.56706e-14	8.22026e-12
ENSOTOG00010016483;Name=Coch	3.07	0.000673	0.01706
ENSOTOG00010006831;Name=Lamb3	3.07	4.61355e-13	1.86163e-10
ENSOTOG00010000023;Name=Rlbp1	3.07	9.83507e-08	1.08996e-05
ENSOTOG00010013459;Name=Baiap3	3.1	0.000423	0.011656
ENSOTOG00010003088;Name=Large2	3.18	0.002485	0.044331
ENSOTOG00010006579;Name=Cldn11	3.18	4.74859e-15	2.57685e-12
ENSOTOG00010007191;Name=Fgfbp1	3.19	1.55455e-05	0.000826
Slc6a9	3.22	3.18044e-10	7.2537e-08
ENSOTOG00010022179;Name=C1ql1	3.22	7.1183e-14	3.61357e-11
ENSOTOG00010019286;Name=TF	3.24	1.4296e-13	6.42789e-11
ENSOTOG00010006739;Name=D7Ertd443e	3.24	6.64659e-10	1.41348e-07
ENSOTOG00010004235;Name=Sema3a	3.25	1.3456e-06	0.000102
ENSOTOG00010009584;Name=Dct	3.25	0.000158	0.005478
ENSOTOG00010007053;Name=Ly6g6e	3.29	0.000882	0.020779
ENSOTOG00010006393;Name=Slc14a1	3.29	7.55333e-22	1.18867e-18
ENSOTOG00010007305;Name=oacyl	3.3	4.69483e-06	0.000296
ENSOTOG00010009892;Name=Cdk18	3.35	3.53151e-10	7.82752e-08
ENSOTOG00010007202;Name=Prox1	3.37	1.30279e-11	3.86829e-09
ENSOTOG00010013416;Name=Gck	3.4	5.28961e-07	4.75672e-05
ENSOTOG00010007041;Name=Ly6g6d	3.4	0.001896	0.036875
ENSOTOG00010017111;Name=Prr18	3.41	4.73076e-11	1.3061e-08
ENSOTOG00010017749;Name=Atp13a4	3.56	8.77746e-13	3.36904e-10
ENSOTOG00010011547;Name=Tbx19	3.57	0.000201	0.006539
ENSOTOG00010004464	3.63	2.82353e-28	7.40566e-25
ENSOTOG00010017468;Name=Kng1	3.67	5.2755e-18	5.5347e-15
ENSOTOG00010009528;Name=Cga	3.74	0.002279	0.041963
ENSOTOG00010000499;Name=Eps8l1	3.76	4.39251e-05	0.001986
ENSOTOG00010009035;Name=Enpp6	3.79	6.40526e-11	1.70847e-08
ENSOTOG00010019764;Name=OPRL1	3.82	6.43282e-18	5.9549e-15
ENSOTOG00010017583;Name=Olig1	3.95	1.45825e-07	1.53119e-05
ENSOTOG00010022292;Name=GFAP	3.96	4.50828e-26	1.01353e-22
ENSOTOG00010016614;Name=Nkx3-1	4.07	0.002008	0.038368
ENSOTOG00010020462;Name=Slc27a2	4.08	0.0006	0.015571
ENSOTOG00010022268;Name=GJA8	4.11	1.48682e-10	3.59969e-08
ENSOTOG00010002587;Name=Slc1a2	4.21	4.18703e-08	5.22947e-06
ENSOTOG00010010341;Name=Zic3	4.32	4.94027e-06	0.000308
ENSOTOG00010020839;Name=Tmem88b	4.35	3.23452e-15	1.81792e-12
ENSOTOG00010019445;Name=Anln	4.39	1.51257e-16	1.13349e-13
ENSOTOG00010017416;Name=Slc25a18	4.4	2.03426e-30	6.40263e-27
ENSOTOG00010007142;Name=LY6G6F	4.56	8.61905e-05	0.003434
ENSOTOG00010010827;Name=Pou3f3	4.67	1.0994e-32	5.76708e-29
ENSOTOG00010005814;Name=Dsg3	4.8	0.002253	0.041781
ENSOTOG00010003386;Name=Sgk2	4.81	2.68335e-09	4.74471e-07
ENSOTOG00010014649;Name=Galnt6	4.92	4.40923e-13	1.826e-10
ENSOTOG00010005751;Name=Gad2	4.94	0.000151	0.005259
ENSOTOG00010006872;Name=si:dkey-40g16.6	4.96	4.78841e-07	4.40673e-05
ENSOTOG00010017202;Name=Olig2	4.98	0.000179	0.006022
ENSOTOG00010016236;Name=Esrp1	4.99	0.002408	0.043225
ENSOTOG00010010623;Name=Chil1	5.01	5.91515e-18	5.81792e-15
ENSOTOG00010006667;Name=Sall3	5.03	1.09135e-10	2.72611e-08
ENSOTOG00010003813;Name=ADH7	5.47	6.5742e-07	5.65345e-05
ENSOTOG00010009602;Name=Ermn	5.53	5.2366e-24	9.15648e-21
ENSOTOG00010017389	5.53	1.76109e-17	1.53968e-14
ENSOTOG00010006217;Name=Neurod4	5.56	0.001167	0.025723
ENSOTOG00010011294;Name=Dppa1	5.59	6.67429e-05	0.002823
ENSOTOG00010002507;Name=Pax6	5.82	2.49735e-15	1.45558e-12
ENSOTOG00010006206;Name=Slc39a12	5.88	7.56498e-38	1.1905e-33
ENSOTOG00010002957;Name=MOBP	5.92	1.83367e-25	3.60707e-22
ENSOTOG00010006656;Name=Lhx3	5.95	3.79519e-07	3.57634e-05
ENSOTOG00010009692;Name=Sult1d1	5.99	1.59998e-10	3.81499e-08
ENSOTOG00010003315;Name=Pax7	6.01	0.000197	0.006463
ENSOTOG00010012309;Name=Nipal4	6.01	2.27496e-18	2.55722e-15
ENSOTOG00010010768;Name=KRT83	6.01	6.03321e-07	5.33397e-05
ENSOTOG00010003792;Name=MTTP	6.04	2.42101e-06	0.000163
ENSOTOG00010005486;Name=Tmem125	6.07	9.14231e-10	1.86848e-07
ENSOTOG00010019273;Name=S1pr5	6.16	1.00798e-34	7.93129e-31
ENSOTOG00010008209;Name=Mmp7	6.21	2.86157e-05	0.001381
ENSOTOG00010002439;Name=Sall1	6.23	5.85413e-17	4.84876e-14
ENSOTOG00010009759;Name=Sox21	6.25	0.000542	0.014269
ENSOTOG00010007790;Name=Pomc	6.38	1.47816e-08	2.13411e-06
ENSOTOG00010009819;Name=Nr5a1	6.4	9.47267e-05	0.00369
ENSOTOG00010007803;Name=Six6	6.5	1.11642e-07	1.21166e-05
ENSOTOG00010003928;Name=Wfdc6a	6.91	0.000699	0.017533
ENSOTOG00010010652;Name=En2	7.1	3.42919e-09	5.80271e-07
ENSOTOG00010003512;Name=Dmrta2	7.24	8.713e-07	7.03162e-05
ENSOTOG00010002142;Name=ST18	7.5	7.09519e-06	0.000423
ENSOTOG00010014785;Name=Nkx6-2	9.47	1.6001e-15	9.68492e-13
ENSOTOG00010011950;Name=Neu4	9.77	8.37048e-11	2.12462e-08
ENSOTOG00010000836;Name=Nkx2-2	10.4	7.28022e-13	2.86422e-10
